# Phylo-taxonogenomics of 182 strains of genus *Leuconostoc* elucidates its robust taxonomy and biotechnological importance

**DOI:** 10.1101/2021.07.20.453025

**Authors:** Sanjeet Kumar, Kanika Bansal, Santosh Kumar Sethi, Birendra Kumar Bindhani

## Abstract

Genus *Leuconostoc* is a group of a diverse range of lactic acid bacteria (LAB) majorly found in dairy, food and environmental ecology. These microbes are commercially important for several industries due to their intrinsic genomic attributes such as bacteriocins, carbohydrate-active enzymes, plasmids etc. Even though the species of *Leuconostoc* are commercially significant, their taxonomy is largely based on old, low resolution traditional methods. There have been several taxonomic reclassifications in the past which are inadequate for microbiologist and food industry professionals to truly demarcate any new strain of genus *Leuconostoc*. The current taxonomy of the genus is largely based on classical approaches, which are in utmost need of reinvestigation by whole genome-based approaches. In the present study, the taxono-phylogenomic analysis clearly depicted sixteen species including three novel genomospecies in addition to several reshufflings across the species namely, *L. mesenteroides, L. pseudomesenteroides, L. gelidum* and *L. lactis*. The presence of a wide range of carbohydrate-active enzymes, type III polyketide synthase and vector plasmids suggested the biotechnological potential of constituent strains of the genera. Further, the absence of antibiotic gene clusters reaffirms their utility in industries such as food and dairy. Such large-scale in-depth genome-based study can shed light on the nature of the genome dynamics of the species and help to obtain a more robust taxonomic classification.
