## Supplementary Table 1 for "Phylo-taxonogenomics of 182 strains of genus *Leuconostoc* elucidates its robust taxonomy and biotechnological importance"

### Sheet: Card
#FILE	SEQUENCE	START	END	STRAND	GENE	COVERAGE	COVERAGE_MAP	GAPS	%COVERAGE	%IDENTITY	DATABASE	ACCESSION	PRODUCT	RESISTANCE
genomes_final/L_lactis_1300_LCIT.fasta	JVUV01000021.1	2565	4490	-	tetS	1-1926/1926	===============	0/0	100	100	card	L09756:0-1926	Tet(S) is a ribosomal protection protein found in Gram-positive and Gram-negative strains. It is similar to tet(M) and tet(O).	tetracycline
genomes_final/L_mesenteroides_subsp_cremoris_T26.fasta	JAUJ01000052.1	255	892	+	catI	1-638/660	===============	0/0	96.67	99.69	card	V00622:243-903	catI is a chromosome and transposon-encoded variant of the cat gene found in Escherichia coli and Acinetobacter baumannii	phenicol
genomes_final/L_mesenteroides_subsp_mesenteroides_LbE15.fasta	LAYN01000019.1	26783	27528	-	ErmB	1-747/747	========/======	2021-01-01	99.87	99.06	card	AF242872.1:2131-2878	ErmB confers the MLSb phenotype. Similar to ErmC expression of ErmB is inducible by erythromycin. The leader peptide causes attenuation of the mRNA and stabilizes the structure preventing further translation. When erythromycin is present it binds the leader peptide causing a change in conformation allowing for the expression of ErmB.	lincosamide;macrolide;streptogramin
genomes_final/L_mesenteroides_subsp_mesenteroides_LbE16.fasta	LAYU01000003.1	167933	169858	+	tetS	1-1926/1926	===============	0/0	100	100	card	L09756:0-1926	Tet(S) is a ribosomal protection protein found in Gram-positive and Gram-negative strains. It is similar to tet(M) and tet(O).	tetracycline
genomes_final/L_mesenteroides_subsp_mesenteroides_LbE16.fasta	LAYU01000041.1	1	438	+	SAT-4	106-543/543	..=============	0/0	80.66	100	card	U01945:373-916	SAT-4 is a plasmid-mediated streptothricin acetyltransferase and streptothricin (a nucleoside antibiotic) resistant determinant. Originally described from a Campylobacter coli BE/G4 plasmid gene sequence by Jacob et al 1994.	nucleoside
genomes_final/L_mesenteroides_subsp_mesenteroides_LbE16.fasta	LAYU01000041.1	531	1325	+	APH(3')-IIIa	1-795/795	===============	0/0	100	100	card	CP004067:52914-53709	APH(3')-IIIa is a plasmid-encoded aminoglycoside phosphotransferase in S. aureus and Enterococcus spp.	aminoglycoside
genomes_final/L_mesenteroides_subsp_mesenteroides_LbE16.fasta	LAYU01000067.1	149	793	+	vatE	1-645/645	===============	0/0	100	100	card	AF242872:3579-4224	vatE is a transposon-mediated acetyltransferase found in Enterococcus faecium	streptogramin

### Sheet: resFinder
#FILE	SEQUENCE	START	END	STRAND	GENE	COVERAGE	COVERAGE_MAP	GAPS	%COVERAGE	%IDENTITY	DATABASE	ACCESSION	PRODUCT	RESISTANCE
genomes_final/L_lactis_1300_LCIT.fasta	JVUV01000021.1	2565	4505	-	tet(S)_3	1-1941/1941	===============	0/0	100	99.9	resfinder	X92946	tet(S)	Doxycycline;Tetracycline;Minocycline
genomes_final/L_mesenteroides_subsp_cremoris_T26.fasta	JAUJ01000052.1	255	892	+	catA1_1	1-638/660	===============	0/0	96.67	99.69	resfinder	V00622	catA1	Chloramphenicol
genomes_final/L_mesenteroides_subsp_mesenteroides_LbE15.fasta	LAYN01000019.1	26791	27553	-	erm(B)_18	1-762/762	========/======	2021-01-01	100	99.61	resfinder	X66468	erm(B)	Erythromycin;Lincomycin;Clindamycin;Quinupristin;Pristinamycin_IA;Virginiamycin_S
genomes_final/L_mesenteroides_subsp_mesenteroides_LbE16.fasta	LAYU01000003.1	167918	169858	+	tet(S)_3	1-1941/1941	===============	0/0	100	99.9	resfinder	X92946	tet(S)	Doxycycline;Tetracycline;Minocycline
genomes_final/L_mesenteroides_subsp_mesenteroides_LbE16.fasta	LAYU01000041.1	531	1325	+	aph(3')-III_1	1-795/795	===============	0/0	100	100	resfinder	M26832	aph(3')-III	Amikacin
genomes_final/L_mesenteroides_subsp_mesenteroides_LbE16.fasta	LAYU01000067.1	149	793	+	vat(E)_5	1-645/645	===============	0/0	100	100	resfinder	AJ488494	vat(E)	Dalfopristin;Pristinamycin_IIA;Virginiamycin_M

### Sheet: Argnnot
#FILE	SEQUENCE	START	END	STRAND	GENE	COVERAGE	COVERAGE_MAP	GAPS	%COVERAGE	%IDENTITY	DATABASE	ACCESSION	PRODUCT	RESISTANCE
genomes_final/L_lactis_1300_LCIT.fasta	JVUV01000021.1	2565	4490	-	(Tet)tetS	1-1926/1926	===============	0/0	100	100	argannot	L09756:447-2372	(Tet)tetS
genomes_final/L_mesenteroides_subsp_cremoris_T26.fasta	JAUJ01000052.1	255	892	+	(Phe)catA1	1-638/660	===============	0/0	96.67	99.69	argannot	V00622:244-903	(Phe)catA1
genomes_final/L_mesenteroides_subsp_mesenteroides_LbE15.fasta	LAYN01000019.1	26791	27528	-	(MLS)erm(B)	1-738/738	===============	0/0	100	100	argannot	M11180:714-1451	(MLS)erm(B)
genomes_final/L_mesenteroides_subsp_mesenteroides_LbE16.fasta	LAYU01000003.1	167933	169858	+	(Tet)tetS	1-1926/1926	===============	0/0	100	100	argannot	L09756:447-2372	(Tet)tetS
genomes_final/L_mesenteroides_subsp_mesenteroides_LbE16.fasta	LAYU01000041.1	1	438	+	(AGly)sat4A	106-543/543	..=============	0/0	80.66	100	argannot	X92945:38870-39412	(AGly)sat4A
genomes_final/L_mesenteroides_subsp_mesenteroides_LbE16.fasta	LAYU01000041.1	531	1325	+	(AGly)aph(3'')-III	1-795/795	===============	0/0	100	100	argannot	V01547:535-1329	(AGly)aph(3'')-III
genomes_final/L_mesenteroides_subsp_mesenteroides_LbE16.fasta	LAYU01000067.1	149	793	+	(MLS)vat(E)	1-645/645	===============	0/0	100	100	argannot	AF139725:63-707	(MLS)vat(E)
